# The DNA methylation landscape of five pediatric-tumor types

**DOI:** 10.1101/2021.08.02.454814

**Authors:** Alyssa C. Parker, Badi I. Quinteros, Stephen R. Piccolo

**Affiliations:** Department of Biology, Brigham Young University, Provo, UT, USA

**Author notes:** Please address correspondence to S.R.P. at.

## Abstract

Fewer DNA mutations have been identified in pediatric tumors than adult tumors, suggesting that alternative tumorigenic mechanisms, including aberrant DNA methylation, may play a prominent role in pediatric tumors. Methylation is an epigenetic process of regulating gene expression in which methyl groups are attached to DNA molecules, often in promoter regions. In Wilms tumors and acute myeloid leukemias, increased levels of epigenetic silencing have been associated with worse patient outcomes. However, to date, researchers have studied methylation primarily in adult tumors and for specific genes but not on a pan-pediatric cancer scale. We addressed these gaps first by aggregating methylation data from 309 noncancerous samples and establishing baseline expectations for each gene. Even though these samples represent diverse tissue types and population ancestral groups, methylation levels were highly consistent for most genes. Second, we compared tumor methylation levels against these baseline values for five pediatric cancer types—Wilms tumors, clear cell sarcomas of the kidney, rhabdoid tumors, neuroblastomas, and osteosarcomas. Hypermethylation was more common than hypomethylation—as many as 11.8% of genes were hypermethylated in a given tumor, compared to a maximum of 4.8% for hypomethylated genes. For each cancer type, genes with the highest variance exhibited consistently divergent methylation patterns for distinct patient subsets. We evaluated whether genomic and epigenomic abnormalities contribute to pediatric tumorigenesis in a mutually exclusive manner but did not find evidence of this phenomenon. Furthermore, even though oncogenes are commonly upregulated in tumors, and tumor-suppressor genes are commonly downregulated in tumors, we did not find statistical evidence that methylation drives such patterns on a broad scale in pediatric tumors.
