## Additional Data File S4 for "The DNA methylation landscape of five pediatric-tumor types"

Pathway identifier	Pathway name	#Entities found	#Entities total	Entities ratio	Entities pValue	Entities FDR	#Reactions found	#Reactions total	Reactions ratio	Species identifier	Species name	Submitted entities found	Mapped entities	Found reaction identifiers
R-HSA-8866654	E3 ubiquitin ligases ubiquitinate target proteins	2	60	0.0051777701070072485	0.0017093921825197533	0.08741726984792775	2	16	0.0012225873003744174	9606	Homo sapiens	UBE2J2	Q8N2K1;Q8N2K1-1	R-HSA-8943080;R-HSA-8943083
R-HSA-8852135	Protein ubiquitination	2	80	0.0069036934760096655	0.003004172812676953	0.08741726984792775	2	32	0.002445174600748835	9606	Homo sapiens	UBE2J2	Q8N2K1;Q8N2K1-1	R-HSA-8943080;R-HSA-8943083
R-HSA-203641	NOSTRIN mediated eNOS trafficking	1	5	4.314808422506041E-4	0.005165500165401182	0.08741726984792775	3	4	3.0564682509360435E-4	9606	Homo sapiens	DNM2	P50570	R-HSA-203625;R-HSA-203662;R-HSA-203565
R-HSA-176417	Phosphorylation of Emi1	1	6	5.177770107007249E-4	0.006195660491425614	0.08741726984792775	2	2	1.5282341254680218E-4	9606	Homo sapiens	FZR1	Q9UM11	R-HSA-174122;R-HSA-174174
R-HSA-2142789	Ubiquinol biosynthesis	1	8	6.903693476009665E-4	0.008253048197810142	0.08741726984792775	1	7	5.348819439138076E-4	9606	Homo sapiens	PDSS1	Q5T2R2	R-HSA-2162253
R-HSA-196025	Formation of annular gap junctions	1	11	9.492578529513289E-4	0.011331810043776813	0.08741726984792775	1	2	1.5282341254680218E-4	9606	Homo sapiens	DNM2	P50570	R-HSA-196017
R-HSA-190873	Gap junction degradation	1	12	0.0010355540214014498	0.012356115437696324	0.08741726984792775	3	4	3.0564682509360435E-4	9606	Homo sapiens	DNM2	P50570	R-HSA-196017;R-HSA-190519;R-HSA-190829
R-HSA-177504	Retrograde neurotrophin signalling	1	14	0.0012081463583016915	0.014401808438920916	0.08741726984792775	1	3	2.2923511882020327E-4	9606	Homo sapiens	DNM2	P50570	R-HSA-177501
R-HSA-202131	Metabolism of nitric oxide: NOS3 activation and regulation	1	15	0.0012944425267518121	0.015423197725769167	0.08741726984792775	3	25	0.0019102926568350272	9606	Homo sapiens	DNM2	P50570	R-HSA-203625;R-HSA-203662;R-HSA-203565
R-HSA-8978934	Metabolism of cofactors	1	19	0.0016396272005522955	0.019499059678958375	0.08741726984792775	1	19	0.0014518224191946206	9606	Homo sapiens	PDSS1	Q5T2R2	R-HSA-2162253
R-HSA-9687136	Aberrant regulation of mitotic exit in cancer due to RB1 defects	1	20	0.0017259233690024164	0.020515605554522143	0.08741726984792775	1	1	7.641170627340109E-5	9606	Homo sapiens	FZR1	Q9UM11	R-HSA-9687377
R-HSA-176407	Conversion from APC/C:Cdc20 to APC/C:Cdh1 in late anaphase	1	20	0.0017259233690024164	0.020515605554522143	0.08741726984792775	2	3	2.2923511882020327E-4	9606	Homo sapiens	FZR1	Q9UM11	R-HSA-174070;R-HSA-174124
R-HSA-6803204	TP53 Regulates Transcription of Genes Involved in Cytochrome C Release	1	20	0.0017259233690024164	0.020515605554522143	0.08741726984792775	3	25	0.0019102926568350272	9606	Homo sapiens	ZNF420	Q8TAQ5	R-HSA-6798611;R-HSA-6798624;R-HSA-6799097
R-HSA-9609523	Insertion of tail-anchored proteins into the endoplasmic reticulum membrane	1	22	0.0018985157059026579	0.02254579962140313	0.08741726984792775	5	7	5.348819439138076E-4	9606	Homo sapiens	UBE2J2	Q8N2K1-1	R-HSA-9609921;R-HSA-9609860;R-HSA-9610442;R-HSA-9609899;R-HSA-9609917
R-HSA-9687139	Aberrant regulation of mitotic cell cycle due to RB1 defects	1	36	0.0031066620642043494	0.03664950621001062	0.08741726984792775	1	3	2.2923511882020327E-4	9606	Homo sapiens	FZR1	Q9UM11	R-HSA-9687377
R-HSA-432720	Lysosome Vesicle Biogenesis	1	37	0.00319295823265447	0.03764974024796108	0.08741726984792775	2	8	6.112936501872087E-4	9606	Homo sapiens	DNM2	P50570	R-HSA-432706;R-HSA-432707
R-HSA-9675126	Diseases of mitotic cell cycle	1	38	0.003279254401104591	0.03864902221794031	0.08741726984792775	1	5	3.820585313670054E-4	9606	Homo sapiens	FZR1	Q9UM11	R-HSA-9687377
R-HSA-983168	Antigen processing: Ubiquitination & Proteasome degradation	2	309	0.026665516051087332	0.03929636895098465	0.08741726984792775	5	9	6.877053564606098E-4	9606	Homo sapiens	FZR1;UBE2J2	Q8N2K1;Q9UM11	R-HSA-983147;R-HSA-983157;R-HSA-983156;R-HSA-983140;R-HSA-983152
R-HSA-8853884	Transcriptional Regulation by VENTX	1	39	0.0033655505695547117	0.03964735294385591	0.08741726984792775	1	13	9.93352181554214E-4	9606	Homo sapiens	FZR1	Q9UM11	R-HSA-3790130
R-HSA-9031628	NGF-stimulated transcription	1	39	0.0033655505695547117	0.03964735294385591	0.08741726984792775	1	37	0.00282723313211584	9606	Homo sapiens	DNM2	P50570	R-HSA-9619838
R-HSA-5633008	TP53 Regulates Transcription of Cell Death Genes	1	44	0.0037970314118053157	0.04462476670439153	0.08741726984792775	3	67	0.005119584320317873	9606	Homo sapiens	ZNF420	Q8TAQ5	R-HSA-6798611;R-HSA-6798624;R-HSA-6799097
R-HSA-190828	Gap junction trafficking	1	49	0.00422851225405592	0.0495785225811789	0.08741726984792775	3	20	0.0015282341254680217	9606	Homo sapiens	DNM2	P50570	R-HSA-196017;R-HSA-190519;R-HSA-190829
R-HSA-437239	Recycling pathway of L1	1	49	0.00422851225405592	0.0495785225811789	0.08741726984792775	1	14	0.0010697638878276153	9606	Homo sapiens	DNM2	P50570	R-HSA-555065
R-HSA-157858	Gap junction trafficking and regulation	1	51	0.004401104590956162	0.051553423646044094	0.08741726984792775	3	24	0.0018338809505616261	9606	Homo sapiens	DNM2	P50570	R-HSA-196017;R-HSA-190519;R-HSA-190829
R-HSA-174113	SCF-beta-TrCP mediated degradation of Emi1	1	55	0.0047462892647566444	0.055491945193201	0.08741726984792775	3	3	2.2923511882020327E-4	9606	Homo sapiens	FZR1	Q9UM11	R-HSA-174209;R-HSA-174203;R-HSA-174159
R-HSA-432722	Golgi Associated Vesicle Biogenesis	1	56	0.004832585433206766	0.056474230207949505	0.08741726984792775	2	7	5.348819439138076E-4	9606	Homo sapiens	DNM2	P50570	R-HSA-421831;R-HSA-421835
R-HSA-198725	Nuclear Events (kinase and transcription factor activation)	1	61	0.00526406627545737	0.061371623662798025	0.08741726984792775	1	48	0.0036677619011232523	9606	Homo sapiens	DNM2	P50570	R-HSA-9619838
R-HSA-174084	Autodegradation of Cdh1 by Cdh1:APC/C	1	64	0.005522954780807732	0.06429886360812243	0.08741726984792775	2	2	1.5282341254680218E-4	9606	Homo sapiens	FZR1	Q9UM11	R-HSA-174058;R-HSA-174057
R-HSA-1280218	Adaptive Immune System	3	951	0.08206765619606489	0.06938440124480139	0.08741726984792775	9	263	0.020096278749904484	9606	Homo sapiens	FZR1;UBE2J2;DNM2	Q8N2K1;Q9UM11;P50570	R-HSA-2130641;R-HSA-8951498;R-HSA-983147;R-HSA-2130725;R-HSA-983157;R-HSA-983156;R-HSA-983140;R-HSA-2130619;R-HSA-983152
R-HSA-69017	CDK-mediated phosphorylation and removal of Cdc6	1	73	0.006299620296858819	0.07303044792473712	0.08741726984792775	1	4	3.0564682509360435E-4	9606	Homo sapiens	FZR1	Q9UM11	R-HSA-69015
R-HSA-174178	APC/C:Cdh1 mediated degradation of Cdc20 and other APC/C:Cdh1 targeted proteins in late mitosis/early G1	1	74	0.00638591646530894	0.07399599921379818	0.08741726984792775	6	6	4.5847023764040653E-4	9606	Homo sapiens	FZR1	Q9UM11	R-HSA-174195;R-HSA-9686980;R-HSA-9686969;R-HSA-174088;R-HSA-174105;R-HSA-188191
R-HSA-199992	trans-Golgi Network Vesicle Budding	1	74	0.00638591646530894	0.07399599921379818	0.08741726984792775	4	19	0.0014518224191946206	9606	Homo sapiens	DNM2	P50570	R-HSA-421831;R-HSA-432706;R-HSA-432707;R-HSA-421835
R-HSA-983169	Class I MHC mediated antigen processing & presentation	2	448	0.03866068346565413	0.0762804505946102	0.08741726984792775	5	47	0.003591350194849851	9606	Homo sapiens	FZR1;UBE2J2	Q8N2K1;Q9UM11	R-HSA-983147;R-HSA-983157;R-HSA-983156;R-HSA-983140;R-HSA-983152
R-HSA-176408	Regulation of APC/C activators between G1/S and early anaphase	1	81	0.006989989644459786	0.08072908681416424	0.08741726984792775	10	14	0.0010697638878276153	9606	Homo sapiens	FZR1	Q9UM11	R-HSA-188371;R-HSA-174209;R-HSA-174097;R-HSA-174122;R-HSA-174203;R-HSA-174251;R-HSA-174139;R-HSA-174174;R-HSA-174159;R-HSA-174079
R-HSA-2559582	Senescence-Associated Secretory Phenotype (SASP)	1	81	0.006989989644459786	0.08072908681416424	0.08741726984792775	6	22	0.0016810575380148238	9606	Homo sapiens	FZR1	Q9UM11	R-HSA-3790137;R-HSA-3788705;R-HSA-3790130;R-HSA-3788725;R-HSA-3788724;R-HSA-3788708
R-HSA-69656	Cyclin A:Cdk2-associated events at S phase entry	1	85	0.0073351743182602696	0.0845563867018384	0.08741726984792775	1	19	0.0014518224191946206	9606	Homo sapiens	FZR1	Q9UM11	R-HSA-187948
R-HSA-174143	APC/C-mediated degradation of cell cycle proteins	1	88	0.0075940628236106315	0.08741726984792775	0.08741726984792775	20	40	0.0030564682509360433	9606	Homo sapiens	FZR1	Q9UM11	R-HSA-174209;R-HSA-174122;R-HSA-174058;R-HSA-174251;R-HSA-9686969;R-HSA-174088;R-HSA-174057;R-HSA-174159;R-HSA-174124;R-HSA-174195;R-HSA-188371;R-HSA-174097;R-HSA-174070;R-HSA-9686980;R-HSA-174203;R-HSA-174139;R-HSA-174105;R-HSA-174174;R-HSA-188191;R-HSA-174079
R-HSA-453276	Regulation of mitotic cell cycle	1	88	0.0075940628236106315	0.08741726984792775	0.08741726984792775	20	40	0.0030564682509360433	9606	Homo sapiens	FZR1	Q9UM11	R-HSA-174209;R-HSA-174122;R-HSA-174058;R-HSA-174251;R-HSA-9686969;R-HSA-174088;R-HSA-174057;R-HSA-174159;R-HSA-174124;R-HSA-174195;R-HSA-188371;R-HSA-174097;R-HSA-174070;R-HSA-9686980;R-HSA-174203;R-HSA-174139;R-HSA-174105;R-HSA-174174;R-HSA-188191;R-HSA-174079
R-HSA-69052	Switching of origins to a post-replicative state	1	91	0.007852951328960994	0.09026995527124371	0.09026995527124371	1	9	6.877053564606098E-4	9606	Homo sapiens	FZR1	Q9UM11	R-HSA-69015
R-HSA-187037	Signaling by NTRK1 (TRKA)	1	117	0.010096651708664136	0.11465300254059219	0.11465300254059219	2	102	0.007793994039886911	9606	Homo sapiens	DNM2	P50570	R-HSA-9619838;R-HSA-177501
R-HSA-69239	Synthesis of DNA	1	120	0.010355540214014497	0.11742753711854093	0.11742753711854093	1	26	0.001986704363108428	9606	Homo sapiens	FZR1	Q9UM11	R-HSA-69015
R-HSA-373760	L1CAM interactions	1	121	0.010441836382464618	0.11835060929314767	0.11835060929314767	1	54	0.004126232138763658	9606	Homo sapiens	DNM2	P50570	R-HSA-555065
R-HSA-69306	DNA Replication	1	128	0.011045909561615464	0.12478737613942592	0.12478737613942592	1	47	0.003591350194849851	9606	Homo sapiens	FZR1	Q9UM11	R-HSA-69015
R-HSA-166016	Toll Like Receptor 4 (TLR4) Cascade	1	135	0.01164998274076631	0.13118103918515978	0.13118103918515978	1	95	0.0072591120959731035	9606	Homo sapiens	DNM2	P50570	R-HSA-2201293
R-HSA-166520	Signaling by NTRKs	1	139	0.011995167414566793	0.13481530930334162	0.13481530930334162	2	164	0.012531519828837778	9606	Homo sapiens	DNM2	P50570	R-HSA-9619838;R-HSA-177501
R-HSA-2132295	MHC class II antigen presentation	1	142	0.012254055919917156	0.1375318609944235	0.1375318609944235	4	26	0.001986704363108428	9606	Homo sapiens	DNM2	P50570	R-HSA-2130641;R-HSA-8951498;R-HSA-2130725;R-HSA-2130619
R-HSA-8856828	Clathrin-mediated endocytosis	1	145	0.012512944425267519	0.1402405918663835	0.1402405918663835	10	35	0.002674409719569038	9606	Homo sapiens	DNM2	P50570	R-HSA-8868661;R-HSA-8868660;R-HSA-8868659;R-HSA-8868658;R-HSA-8869438;R-HSA-8868236;R-HSA-8868651;R-HSA-8871194;R-HSA-8871193;R-HSA-8868648
R-HSA-168898	Toll-like Receptor Cascades	1	158	0.013634794615119088	0.15188855022510384	0.15188855022510384	1	185	0.014136165660579202	9606	Homo sapiens	DNM2	P50570	R-HSA-2201293
R-HSA-69242	S Phase	1	162	0.013979979288919572	0.15544332583466935	0.15544332583466935	2	54	0.004126232138763658	9606	Homo sapiens	FZR1	Q9UM11	R-HSA-69015;R-HSA-187948
R-HSA-9609507	Protein localization	1	166	0.014325163962720055	0.15898443880276403	0.15898443880276403	5	53	0.004049820432490257	9606	Homo sapiens	UBE2J2	Q8N2K1-1	R-HSA-9609921;R-HSA-9609860;R-HSA-9610442;R-HSA-9609899;R-HSA-9609917
R-HSA-2559583	Cellular Senescence	1	166	0.014325163962720055	0.15898443880276403	0.15898443880276403	6	89	0.006800641858332696	9606	Homo sapiens	FZR1	Q9UM11	R-HSA-3790137;R-HSA-3788705;R-HSA-3790130;R-HSA-3788725;R-HSA-3788724;R-HSA-3788708
R-HSA-196854	Metabolism of vitamins and cofactors	1	192	0.016568864342423197	0.18167193003527138	0.18167193003527138	1	186	0.014212577366852603	9606	Homo sapiens	PDSS1	Q5T2R2	R-HSA-2162253
R-HSA-3700989	Transcriptional Regulation by TP53	1	367	0.03167069382119434	0.3203631629882102	0.3203631629882102	3	258	0.01971422021853748	9606	Homo sapiens	ZNF420	Q8TAQ5	R-HSA-6798611;R-HSA-6798624;R-HSA-6799097
R-HSA-212436	Generic Transcription Pathway	2	1258	0.10856057991025199	0.38015979740327444	0.38015979740327444	5	823	0.06288683426300909	9606	Homo sapiens	FZR1;ZNF420	Q9UM11;Q8TAQ5	R-HSA-6798611;R-HSA-6798624;R-HSA-3790130;R-HSA-6799097;R-HSA-975040
R-HSA-168256	Immune System	3	2249	0.1940800828443217	0.4206080980957163	0.4206080980957163	10	1585	0.12111255444334072	9606	Homo sapiens	FZR1;UBE2J2;DNM2	Q8N2K1;Q9UM11;P50570	R-HSA-2130641;R-HSA-8951498;R-HSA-983147;R-HSA-2130725;R-HSA-983157;R-HSA-983156;R-HSA-983140;R-HSA-2130619;R-HSA-2201293;R-HSA-983152
R-HSA-9006934	Signaling by Receptor Tyrosine Kinases	1	523	0.045132896099413185	0.4254667327038275	0.4254667327038275	2	704	0.05379384121647436	9606	Homo sapiens	DNM2	P50570	R-HSA-9619838;R-HSA-177501
R-HSA-73857	RNA Polymerase II Transcription	2	1380	0.11908871246116673	0.4273867932271602	0.4273867932271602	5	884	0.06754794834568656	9606	Homo sapiens	FZR1;ZNF420	Q9UM11;Q8TAQ5	R-HSA-6798611;R-HSA-6798624;R-HSA-3790130;R-HSA-6799097;R-HSA-975040
R-HSA-69278	Cell Cycle, Mitotic	1	537	0.04634104245771488	0.4341294287351639	0.4341294287351639	22	350	0.02674409719569038	9606	Homo sapiens	FZR1	Q9UM11	R-HSA-174209;R-HSA-174122;R-HSA-174058;R-HSA-174251;R-HSA-9686969;R-HSA-174088;R-HSA-174057;R-HSA-174159;R-HSA-174124;R-HSA-187948;R-HSA-174195;R-HSA-188371;R-HSA-174097;R-HSA-174070;R-HSA-69015;R-HSA-9686980;R-HSA-174203;R-HSA-174139;R-HSA-174105;R-HSA-174174;R-HSA-188191;R-HSA-174079
R-HSA-597592	Post-translational protein modification	2	1422	0.1227131515360718	0.4433310959119987	0.4433310959119987	2	514	0.039275617024528156	9606	Homo sapiens	UBE2J2	Q8N2K1;Q8N2K1-1	R-HSA-8943080;R-HSA-8943083
R-HSA-422475	Axon guidance	1	558	0.048153261995167417	0.4468991690876497	0.4468991690876497	1	297	0.022694276763200124	9606	Homo sapiens	DNM2	P50570	R-HSA-555065
R-HSA-9675108	Nervous system development	1	584	0.050396962374870555	0.46234320083065106	0.46234320083065106	1	323	0.02468098112630855	9606	Homo sapiens	DNM2	P50570	R-HSA-555065
R-HSA-74160	Gene expression (Transcription)	2	1524	0.13151536071798411	0.48124921019547684	0.48124921019547684	5	998	0.07625888286085428	9606	Homo sapiens	FZR1;ZNF420	Q9UM11;Q8TAQ5	R-HSA-6798611;R-HSA-6798624;R-HSA-3790130;R-HSA-6799097;R-HSA-975040
R-HSA-199991	Membrane Trafficking	1	635	0.05479806696582672	0.491495016315769	0.491495016315769	17	219	0.016734163673874838	9606	Homo sapiens	DNM2	P50570	R-HSA-421831;R-HSA-432706;R-HSA-432707;R-HSA-8868236;R-HSA-8868651;R-HSA-421835;R-HSA-190829;R-HSA-8868648;R-HSA-8868661;R-HSA-196017;R-HSA-8868660;R-HSA-8868659;R-HSA-190519;R-HSA-8868658;R-HSA-8869438;R-HSA-8871194;R-HSA-8871193
R-HSA-2262752	Cellular responses to stress	1	657	0.056696582671729376	0.5036170071138693	0.5036170071138693	6	281	0.021471689462825704	9606	Homo sapiens	FZR1	Q9UM11	R-HSA-3790137;R-HSA-3788705;R-HSA-3790130;R-HSA-3788725;R-HSA-3788724;R-HSA-3788708
R-HSA-1640170	Cell Cycle	1	670	0.05781843286158095	0.510654902998261	0.510654902998261	22	449	0.03430885611675709	9606	Homo sapiens	FZR1	Q9UM11	R-HSA-174209;R-HSA-174122;R-HSA-174058;R-HSA-174251;R-HSA-9686969;R-HSA-174088;R-HSA-174057;R-HSA-174159;R-HSA-174124;R-HSA-187948;R-HSA-174195;R-HSA-188371;R-HSA-174097;R-HSA-174070;R-HSA-69015;R-HSA-9686980;R-HSA-174203;R-HSA-174139;R-HSA-174105;R-HSA-174174;R-HSA-188191;R-HSA-174079
R-HSA-8953897	Cellular responses to external stimuli	1	671	0.05790472903003107	0.511192472511444	0.511192472511444	6	312	0.023840452357301138	9606	Homo sapiens	FZR1	Q9UM11	R-HSA-3790137;R-HSA-3788705;R-HSA-3790130;R-HSA-3788725;R-HSA-3788724;R-HSA-3788708
R-HSA-5653656	Vesicle-mediated transport	1	761	0.06567138419054194	0.5574159047996863	0.5574159047996863	17	252	0.019255749980897074	9606	Homo sapiens	DNM2	P50570	R-HSA-421831;R-HSA-432706;R-HSA-432707;R-HSA-8868236;R-HSA-8868651;R-HSA-421835;R-HSA-190829;R-HSA-8868648;R-HSA-8868661;R-HSA-196017;R-HSA-8868660;R-HSA-8868659;R-HSA-190519;R-HSA-8868658;R-HSA-8869438;R-HSA-8871194;R-HSA-8871193
R-HSA-392499	Metabolism of proteins	2	2014	0.17380048325854333	0.6434695417988666	0.6434695417988666	2	875	0.06686024298922595	9606	Homo sapiens	UBE2J2	Q8N2K1;Q8N2K1-1	R-HSA-8943080;R-HSA-8943083
R-HSA-1430728	Metabolism	2	2146	0.18519157749395926	0.6807942187837077	0.6807942187837077	4	2006	0.15328188278444257	9606	Homo sapiens	PDSS1;DNM2	P50570;Q5T2R2	R-HSA-203625;R-HSA-2162253;R-HSA-203662;R-HSA-203565
R-HSA-1266738	Developmental Biology	1	1110	0.0957887469796341	0.7012974769579154	0.7012974769579154	1	555	0.042408496981737605	9606	Homo sapiens	DNM2	P50570	R-HSA-555065
R-HSA-168249	Innate Immune System	1	1190	0.10269244045564377	0.7275442870433799	0.7275442870433799	1	673	0.051425078321998934	9606	Homo sapiens	DNM2	P50570	R-HSA-2201293
R-HSA-1643685	Disease	1	1960	0.16914049016223678	0.8917741162506573	0.8917741162506573	1	1571	0.1200427905555131	9606	Homo sapiens	FZR1	Q9UM11	R-HSA-9687377
R-HSA-162582	Signal Transduction	1	2565	0.22134967207455988	0.9503282283822578	0.9503282283822578	2	2398	0.1832352716436158	9606	Homo sapiens	DNM2	P50570	R-HSA-9619838;R-HSA-177501
