## Additional Data File S3 for "The DNA methylation landscape of five pediatric-tumor types"

Pathway identifier	Pathway name	#Entities found	#Entities total	Entities ratio	Entities pValue	Entities FDR	#Reactions found	#Reactions total	Reactions ratio	Species identifier	Species name	Submitted entities found	Mapped entities	Found reaction identifiers
R-HSA-8866654	E3 ubiquitin ligases ubiquitinate target proteins	2	60	0.0051777701070072485	5.533536559019225E-4	0.00880276751615594	2	16	0.0012225873003744174	9606	Homo sapiens	UBE2J2	Q8N2K1;Q8N2K1-1	R-HSA-8943080;R-HSA-8943083
R-HSA-8852135	Protein ubiquitination	2	80	0.0069036934760096655	9.780852795728823E-4	0.00880276751615594	2	32	0.002445174600748835	9606	Homo sapiens	UBE2J2	Q8N2K1;Q8N2K1-1	R-HSA-8943080;R-HSA-8943083
R-HSA-9673768	Signaling by membrane-tethered fusions of PDGFRA or PDGFRB	1	5	4.314808422506041E-4	0.003016459016073725	0.01809875409644235	2	2	1.5282341254680218E-4	9606	Homo sapiens	ETV6	P41212	R-HSA-9673761;R-HSA-9673760
R-HSA-9703465	Signaling by FLT3 fusion proteins	1	20	0.0017259233690024164	0.012019088173795267	0.026428314780714057	11	18	0.0013754107129212195	9606	Homo sapiens	ETV6	P41212	R-HSA-9703430;R-HSA-9703440;R-HSA-9703441;R-HSA-9703442;R-HSA-9703437;R-HSA-9703438;R-HSA-9703439;R-HSA-9703432;R-HSA-9703433;R-HSA-9703434;R-HSA-9703435
R-HSA-9671555	Signaling by PDGFR in disease	1	21	0.001812219537452537	0.012616777757764264	0.026428314780714057	2	24	0.0018338809505616261	9606	Homo sapiens	ETV6	P41212	R-HSA-9673761;R-HSA-9673760
R-HSA-379726	Mitochondrial tRNA aminoacylation	1	21	0.001812219537452537	0.012616777757764264	0.026428314780714057	1	21	0.0016046458317414227	9606	Homo sapiens	PARS2	Q7L3T8	R-HSA-380198
R-HSA-9609523	Insertion of tail-anchored proteins into the endoplasmic reticulum membrane	1	22	0.0018985157059026579	0.013214157390357029	0.026428314780714057	5	7	5.348819439138076E-4	9606	Homo sapiens	UBE2J2	Q8N2K1-1	R-HSA-9609921;R-HSA-9609860;R-HSA-9610442;R-HSA-9609899;R-HSA-9609917
R-HSA-9682385	FLT3 signaling in disease	1	30	0.0025888850535036242	0.01798205226678906	0.03596410453357812	11	52	0.003973408726216856	9606	Homo sapiens	ETV6	P41212	R-HSA-9703430;R-HSA-9703440;R-HSA-9703441;R-HSA-9703442;R-HSA-9703437;R-HSA-9703438;R-HSA-9703439;R-HSA-9703432;R-HSA-9703433;R-HSA-9703434;R-HSA-9703435
R-HSA-379724	tRNA Aminoacylation	1	42	0.003624439074905074	0.025096866209743163	0.050193732419486325	1	42	0.0032092916634828455	9606	Homo sapiens	PARS2	Q7L3T8	R-HSA-380198
R-HSA-9609507	Protein localization	1	166	0.014325163962720055	0.09606815818164294	0.09606815818164294	5	53	0.004049820432490257	9606	Homo sapiens	UBE2J2	Q8N2K1-1	R-HSA-9609921;R-HSA-9609860;R-HSA-9610442;R-HSA-9609899;R-HSA-9609917
R-HSA-392499	Metabolism of proteins	3	2014	0.17380048325854333	0.10606510830352789	0.10606510830352789	3	875	0.06686024298922595	9606	Homo sapiens	PARS2;UBE2J2	Q8N2K1;Q7L3T8;Q8N2K1-1	R-HSA-8943080;R-HSA-8943083;R-HSA-380198
R-HSA-72766	Translation	1	294	0.02537107352433552	0.16463730284819578	0.16463730284819578	1	99	0.007564758921066708	9606	Homo sapiens	PARS2	Q7L3T8	R-HSA-380198
R-HSA-983168	Antigen processing: Ubiquitination & Proteasome degradation	1	309	0.026665516051087332	0.17237277038198584	0.17237277038198584	4	9	6.877053564606098E-4	9606	Homo sapiens	UBE2J2	Q8N2K1	R-HSA-983157;R-HSA-983156;R-HSA-983140;R-HSA-983152
R-HSA-597592	Post-translational protein modification	2	1422	0.1227131515360718	0.2084666773930275	0.2084666773930275	2	514	0.039275617024528156	9606	Homo sapiens	UBE2J2	Q8N2K1;Q8N2K1-1	R-HSA-8943080;R-HSA-8943083
R-HSA-5663202	Diseases of signal transduction by growth factor receptors and second messengers	1	416	0.03589920607525026	0.22579301817920927	0.22579301817920927	13	446	0.034079620997936884	9606	Homo sapiens	ETV6	P41212	R-HSA-9703440;R-HSA-9703441;R-HSA-9703442;R-HSA-9673761;R-HSA-9703430;R-HSA-9673760;R-HSA-9703437;R-HSA-9703438;R-HSA-9703439;R-HSA-9703432;R-HSA-9703433;R-HSA-9703434;R-HSA-9703435
R-HSA-983169	Class I MHC mediated antigen processing & presentation	1	448	0.03866068346565413	0.24118321283219524	0.24118321283219524	4	47	0.003591350194849851	9606	Homo sapiens	UBE2J2	Q8N2K1	R-HSA-983157;R-HSA-983156;R-HSA-983140;R-HSA-983152
R-HSA-1280218	Adaptive Immune System	1	951	0.08206765619606489	0.4508705837964492	0.4508705837964492	4	263	0.020096278749904484	9606	Homo sapiens	UBE2J2	Q8N2K1	R-HSA-983157;R-HSA-983156;R-HSA-983140;R-HSA-983152
R-HSA-1643685	Disease	1	1960	0.16914049016223678	0.7266663092863799	0.7266663092863799	13	1571	0.1200427905555131	9606	Homo sapiens	ETV6	P41212	R-HSA-9703440;R-HSA-9703441;R-HSA-9703442;R-HSA-9673761;R-HSA-9703430;R-HSA-9673760;R-HSA-9703437;R-HSA-9703438;R-HSA-9703439;R-HSA-9703432;R-HSA-9703433;R-HSA-9703434;R-HSA-9703435
R-HSA-168256	Immune System	1	2249	0.1940800828443217	0.7791775509790111	0.7791775509790111	4	1585	0.12111255444334072	9606	Homo sapiens	UBE2J2	Q8N2K1	R-HSA-983157;R-HSA-983156;R-HSA-983140;R-HSA-983152
