## Additional Data File S2 for "The DNA methylation landscape of five pediatric-tumor types"

Pathway identifier	Pathway name	#Entities found	#Entities total	Entities ratio	Entities pValue	Entities FDR	#Reactions found	#Reactions total	Reactions ratio	Species identifier	Species name	Submitted entities found	Mapped entities	Found reaction identifiers
R-HSA-8866654	E3 ubiquitin ligases ubiquitinate target proteins	4	61	0.004200523343892026	1.0190118036490503E-5	0.0017119398301304045	4	16	0.0011917175629375838	9606	Homo sapiens	HIST1H2BM;UBE2J2		R-HSA-8943080;R-HSA-8943083;R-HSA-8942099;R-HSA-8942101
R-HSA-8852135	Protein ubiquitination	4	84	0.005784327227654593	3.536539723558718E-5	0.0029706933677893232	4	32	0.0023834351258751676	9606	Homo sapiens	HIST1H2BM;UBE2J2		R-HSA-8943080;R-HSA-8943083;R-HSA-8942099;R-HSA-8942101
R-HSA-5619507	Activation of HOX genes during differentiation	3	116	0.007987880457237296	0.002125831232344777	0.03287750772786291	31	43	0.0032027409503947563	9606	Homo sapiens	HIST1H2BM;CTCF		R-HSA-5617877;R-HSA-5617492;R-HSA-5617431;R-HSA-5621010;R-HSA-5617874;R-HSA-6810159;R-HSA-6810158;R-HSA-5617887;R-HSA-5617862;R-HSA-6810161;R-HSA-5617859;R-HSA-5617676;R-HSA-5617484;R-HSA-5693644;R-HSA-5617486;R-HSA-5617672;R-HSA-5617483;R-HSA-5617867;R-HSA-5621002;R-HSA-5617866;R-HSA-5617462;R-HSA-5617650;R-HSA-5617661;R-HSA-5617471;R-HSA-5617445;R-HSA-5617452;R-HSA-5617454;R-HSA-5617641;R-HSA-6…
R-HSA-5617472	Activation of anterior HOX genes in hindbrain development during early embryogenesis	3	116	0.007987880457237296	0.002125831232344777	0.03287750772786291	31	43	0.0032027409503947563	9606	Homo sapiens	HIST1H2BM;CTCF		R-HSA-5617877;R-HSA-5617492;R-HSA-5617431;R-HSA-5621010;R-HSA-5617874;R-HSA-6810159;R-HSA-6810158;R-HSA-5617887;R-HSA-5617862;R-HSA-6810161;R-HSA-5617859;R-HSA-5617676;R-HSA-5617484;R-HSA-5693644;R-HSA-5617486;R-HSA-5617672;R-HSA-5617483;R-HSA-5617867;R-HSA-5621002;R-HSA-5617866;R-HSA-5617462;R-HSA-5617650;R-HSA-5617661;R-HSA-5617471;R-HSA-5617445;R-HSA-5617452;R-HSA-5617454;R-HSA-5617641;R-HSA-6…
R-HSA-211000	Gene Silencing by RNA	3	120	0.008263324610935133	0.0023394376653492754	0.03287750772786291	5	40	0.0029792939073439596	9606	Homo sapiens	HIST1H2BM;MAEL		R-HSA-5629237;R-HSA-5578742;R-HSA-5601919;R-HSA-5601897;R-HSA-5601883
R-HSA-157118	Signaling by NOTCH	4	258	0.017766147913510534	0.0024075774388182536	0.03287750772786291	5	154	0.011470281543274244	9606	Homo sapiens	HIST1H2BM;PLXND1		R-HSA-9604834;R-HSA-9021451;R-HSA-9021450;R-HSA-9604831;R-HSA-9604829
R-HSA-171306	Packaging Of Telomere Ends	2	34	0.002341275306431621	0.002594732420728385	0.03287750772786291	2	2	1.4896469536719798E-4	9606	Homo sapiens	HIST1H2BM		R-HSA-181450;R-HSA-176700
R-HSA-73728	RNA Polymerase I Promoter Opening	2	34	0.002341275306431621	0.002594732420728385	0.03287750772786291	1	2	1.4896469536719798E-4	9606	Homo sapiens	HIST1H2BM		R-HSA-73718
R-HSA-5334118	DNA methylation	2	36	0.00247899738328054	0.002901005914738408	0.03287750772786291	7	7	5.213764337851929E-4	9606	Homo sapiens	HIST1H2BM		R-HSA-5334097;R-HSA-5334160;R-HSA-5334099;R-HSA-5334179;R-HSA-5334164;R-HSA-5334151;R-HSA-5334152
R-HSA-9013508	NOTCH3 Intracellular Domain Regulates Transcription	2	36	0.00247899738328054	0.002901005914738408	0.03287750772786291	2	22	0.0016386116490391778	9606	Homo sapiens	PLXND1		R-HSA-9021451;R-HSA-9021450
R-HSA-110330	Recognition and association of DNA glycosylase with site containing an affected purine	2	39	0.002685580498553918	0.003390679057846291	0.03287750772786291	2	10	7.448234768359899E-4	9606	Homo sapiens	HIST1H2BM		R-HSA-9629195;R-HSA-9629373
R-HSA-110328	Recognition and association of DNA glycosylase with site containing an affected pyrimidine	2	42	0.0028921636138272964	0.0039162514996125	0.03287750772786291	1	21	0.0015641293013555788	9606	Homo sapiens	HIST1H2BM		R-HSA-9629372
R-HSA-212300	PRC2 methylates histones and DNA	2	44	0.0030298856906762154	0.004286347723592487	0.03287750772786291	4	4	2.9792939073439596E-4	9606	Homo sapiens	HIST1H2BM		R-HSA-212263;R-HSA-212222;R-HSA-212269;R-HSA-212252
R-HSA-427359	SIRT1 negatively regulates rRNA expression	2	45	0.0030987467291006747	0.004477258939498685	0.03287750772786291	3	5	3.7241173841799495E-4	9606	Homo sapiens	HIST1H2BM		R-HSA-427527;R-HSA-427514;R-HSA-427528
R-HSA-110331	Cleavage of the damaged purine	2	45	0.0030987467291006747	0.004477258939498685	0.03287750772786291	2	9	6.703411291523909E-4	9606	Homo sapiens	HIST1H2BM		R-HSA-9629216;R-HSA-9629483
R-HSA-73927	Depurination	2	46	0.0031676077675251344	0.004672056223980481	0.03287750772786291	4	19	0.0014151646059883808	9606	Homo sapiens	HIST1H2BM		R-HSA-9629216;R-HSA-9629483;R-HSA-9629195;R-HSA-9629373
R-HSA-9670095	Inhibition of DNA recombination at telomere	2	48	0.003305329844374053	0.005073241307505305	0.03287750772786291	3	4	2.9792939073439596E-4	9606	Homo sapiens	HIST1H2BM		R-HSA-9670114;R-HSA-9670149;R-HSA-9670101
R-HSA-427389	ERCC6 (CSB) and EHMT2 (G9a) positively regulate rRNA expression	2	48	0.003305329844374053	0.005073241307505305	0.03287750772786291	2	4	2.9792939073439596E-4	9606	Homo sapiens	HIST1H2BM		R-HSA-427383;R-HSA-427336
R-HSA-5625886	Activated PKN1 stimulates transcription of AR (androgen receptor) regulated genes KLK2 and KLK3	2	49	0.0033741908827985127	0.005279595390050962	0.03287750772786291	8	11	8.193058245195889E-4	9606	Homo sapiens	HIST1H2BM		R-HSA-5625797;R-HSA-5625796;R-HSA-5625870;R-HSA-5625774;R-HSA-5625849;R-HSA-5625848;R-HSA-5625784;R-HSA-5625883
R-HSA-110329	Cleavage of the damaged pyrimidine	2	51	0.0035119129596474317	0.005703742731315908	0.03287750772786291	1	20	0.0014896469536719798	9606	Homo sapiens	HIST1H2BM		R-HSA-9629497
R-HSA-73928	Depyrimidination	2	51	0.0035119129596474317	0.005703742731315908	0.03287750772786291	2	41	0.0030537762550275583	9606	Homo sapiens	HIST1H2BM		R-HSA-9629497;R-HSA-9629372
R-HSA-9710421	Defective pyroptosis	2	52	0.003580773998071891	0.005921502581657467	0.03287750772786291	1	3	2.2344704305079697E-4	9606	Homo sapiens	HIST1H2BM		R-HSA-9710490
R-HSA-606279	Deposition of new CENPA-containing nucleosomes at the centromere	2	54	0.00371849607492081	0.006368311503665236	0.03287750772786291	2	4	2.9792939073439596E-4	9606	Homo sapiens	HIST1H2BM		R-HSA-606287;R-HSA-606289
R-HSA-774815	Nucleosome assembly	2	54	0.00371849607492081	0.006368311503665236	0.03287750772786291	2	4	2.9792939073439596E-4	9606	Homo sapiens	HIST1H2BM		R-HSA-606287;R-HSA-606289
R-HSA-9603505	NTRK3 as a dependence receptor	1	3	2.065831152733783E-4	0.006589535766562071	0.03287750772786291	4	4	2.9792939073439596E-4	9606	Homo sapiens	NTRK3		R-HSA-9603554;R-HSA-9603534;R-HSA-9603598;R-HSA-9603548
R-HSA-2299718	Condensation of Prophase Chromosomes	2	55	0.0037873571133452692	0.006597327472676051	0.03287750772786291	8	10	7.448234768359899E-4	9606	Homo sapiens	HIST1H2BM		R-HSA-2245218;R-HSA-2288097;R-HSA-2301205;R-HSA-2294580;R-HSA-2172678;R-HSA-2294600;R-HSA-2294574;R-HSA-2294590
R-HSA-5693571	Nonhomologous End-Joining (NHEJ)	2	57	0.003925079190194188	0.007066500049941915	0.03287750772786291	4	13	9.682705198867869E-4	9606	Homo sapiens	HIST1H2BM		R-HSA-5686900;R-HSA-5686704;R-HSA-5693599;R-HSA-5686685
R-HSA-912446	Meiotic recombination	2	58	0.003993940228618648	0.007306623858884476	0.03287750772786291	4	9	6.703411291523909E-4	9606	Homo sapiens	HIST1H2BM		R-HSA-912458;R-HSA-912503;R-HSA-912496;R-HSA-1214188
R-HSA-1221632	Meiotic synapsis	2	62	0.004269384382316485	0.008303655580837566	0.03287750772786291	4	6	4.4689408610159393E-4	9606	Homo sapiens	HIST1H2BM		R-HSA-912408;R-HSA-912470;R-HSA-912467;R-HSA-912450
R-HSA-5250924	B-WICH complex positively regulates rRNA expression	2	62	0.004269384382316485	0.008303655580837566	0.03287750772786291	1	3	2.2344704305079697E-4	9606	Homo sapiens	HIST1H2BM		R-HSA-5250938
R-HSA-73929	Base-Excision Repair, AP Site Formation	2	62	0.004269384382316485	0.008303655580837566	0.03287750772786291	6	62	0.004617905556383137	9606	Homo sapiens	HIST1H2BM		R-HSA-9629216;R-HSA-9629483;R-HSA-9629195;R-HSA-9629497;R-HSA-9629372;R-HSA-9629373
R-HSA-3214815	HDACs deacetylate histones	2	63	0.004338245420740945	0.008561966636283613	0.03287750772786291	4	5	3.7241173841799495E-4	9606	Homo sapiens	HIST1H2BM		R-HSA-3777129;R-HSA-3782637;R-HSA-3782655;R-HSA-3769447
R-HSA-9012852	Signaling by NOTCH3	2	63	0.004338245420740945	0.008561966636283613	0.03287750772786291	2	37	0.0027558468642931624	9606	Homo sapiens	PLXND1		R-HSA-9021451;R-HSA-9021450
R-HSA-9034013	NTF3 activates NTRK3 signaling	1	4	2.754441536978378E-4	0.008776685101795634	0.03287750772786291	2	2	1.4896469536719798E-4	9606	Homo sapiens	NTRK3		R-HSA-9034714;R-HSA-9034016
R-HSA-73772	RNA Polymerase I Promoter Escape	2	64	0.0044071064591654045	0.008823866717143525	0.03287750772786291	1	2	1.4896469536719798E-4	9606	Homo sapiens	HIST1H2BM		R-HSA-74986
R-HSA-5693565	Recruitment and ATM-mediated phosphorylation of repair and signaling proteins at DNA double strand breaks	2	67	0.004613689574438783	0.0096309411025145	0.03287750772786291	29	39	0.0029048115596603604	9606	Homo sapiens	HIST1H2BM		R-HSA-5682967;R-HSA-5683735;R-HSA-69891;R-HSA-5682965;R-HSA-5683986;R-HSA-5682588;R-HSA-5683930;R-HSA-5682586;R-HSA-5683801;R-HSA-5682629;R-HSA-5683077;R-HSA-5693583;R-HSA-5683405;R-HSA-5682992;R-HSA-5693566;R-HSA-5683967;R-HSA-5683964;R-HSA-5683384;R-HSA-5683385;R-HSA-5682598;R-HSA-5682983;R-HSA-5693602;R-HSA-5693536;R-HSA-5683425;R-HSA-5682607;R-HSA-5682863;R-HSA-5693551;R-HSA-5693549;R-HSA-568…
R-HSA-201722	Formation of the beta-catenin:TCF transactivating complex	2	67	0.004613689574438783	0.0096309411025145	0.03287750772786291	2	13	9.682705198867869E-4	9606	Homo sapiens	HIST1H2BM		R-HSA-3364026;R-HSA-3451147
R-HSA-5689880	Ub-specific processing proteases	3	206	0.014185373915438644	0.010415514495013767	0.03287750772786291	3	40	0.0029792939073439596	9606	Homo sapiens	RNF146;HIST1H2BM		R-HSA-5696960;R-HSA-5690080;R-HSA-3640872
R-HSA-2559586	DNA Damage/Telomere Stress Induced Senescence	2	71	0.00488913372813662	0.010756320041029221	0.03287750772786291	1	18	0.0013406822583047818	9606	Homo sapiens	HIST1H2BM		R-HSA-3785711
R-HSA-9616222	Transcriptional regulation of granulopoiesis	2	71	0.00488913372813662	0.010756320041029221	0.03287750772786291	1	27	0.0020110233874571725	9606	Homo sapiens	HIST1H2BM		R-HSA-8865505
R-HSA-9034793	Activated NTRK3 signals through PLCG1	1	5	3.4430519212229723E-4	0.01095916924262097	0.03287750772786291	3	3	2.2344704305079697E-4	9606	Homo sapiens	NTRK3		R-HSA-9034796;R-HSA-9034814;R-HSA-9034855
R-HSA-201681	TCF dependent signaling in response to WNT	3	216	0.01487398429968324	0.011830560062295326	0.03298356463267438	6	71	0.0052882466855355284	9606	Homo sapiens	RNF146;HIST1H2BM		R-HSA-3364026;R-HSA-3640861;R-HSA-3640844;R-HSA-3640874;R-HSA-3640872;R-HSA-3451147
R-HSA-5693606	DNA Double Strand Break Response	2	75	0.005164577881834458	0.011937095055730929	0.03298356463267438	29	48	0.0035751526888127515	9606	Homo sapiens	HIST1H2BM		R-HSA-5682967;R-HSA-5683735;R-HSA-69891;R-HSA-5682965;R-HSA-5683986;R-HSA-5682588;R-HSA-5683930;R-HSA-5682586;R-HSA-5683801;R-HSA-5682629;R-HSA-5683077;R-HSA-5693583;R-HSA-5683405;R-HSA-5682992;R-HSA-5693566;R-HSA-5683967;R-HSA-5683964;R-HSA-5683384;R-HSA-5683385;R-HSA-5682598;R-HSA-5682983;R-HSA-5693602;R-HSA-5693536;R-HSA-5683425;R-HSA-5682607;R-HSA-5682863;R-HSA-5693551;R-HSA-5693549;R-HSA-568…
R-HSA-8936459	RUNX1 regulates genes involved in megakaryocyte differentiation and platelet function	2	78	0.005371160997107836	0.012858430373471008	0.03298356463267438	20	33	0.0024579174735587664	9606	Homo sapiens	HIST1H2BM		R-HSA-8936584;R-HSA-8936616;R-HSA-8937097;R-HSA-8937037;R-HSA-8936621;R-HSA-8936608;R-HSA-8936481;R-HSA-8936995;R-HSA-8937016;R-HSA-8937113;R-HSA-8937050;R-HSA-8935740;R-HSA-8936989;R-HSA-8937118;R-HSA-8937022;R-HSA-8935730;R-HSA-8936979;R-HSA-8935731;R-HSA-8936628;R-HSA-8936599
R-HSA-427413	NoRC negatively regulates rRNA expression	2	80	0.005508883073956756	0.013489448383409819	0.03298356463267438	3	7	5.213764337851929E-4	9606	Homo sapiens	HIST1H2BM		R-HSA-5227490;R-HSA-433672;R-HSA-427337
R-HSA-5250913	Positive epigenetic regulation of rRNA expression	2	80	0.005508883073956756	0.013489448383409819	0.03298356463267438	3	7	5.213764337851929E-4	9606	Homo sapiens	HIST1H2BM		R-HSA-427383;R-HSA-5250938;R-HSA-427336
R-HSA-5625740	RHO GTPases activate PKNs	2	80	0.005508883073956756	0.013489448383409819	0.03298356463267438	8	20	0.0014896469536719798	9606	Homo sapiens	HIST1H2BM		R-HSA-5625797;R-HSA-5625796;R-HSA-5625870;R-HSA-5625774;R-HSA-5625849;R-HSA-5625848;R-HSA-5625784;R-HSA-5625883
R-HSA-5578749	Transcriptional regulation by small RNAs	2	81	0.0055777441123812145	0.01380994983002859	0.03298356463267438	1	5	3.7241173841799495E-4	9606	Homo sapiens	HIST1H2BM		R-HSA-5578742
R-HSA-69473	G2/M DNA damage checkpoint	2	81	0.0055777441123812145	0.01380994983002859	0.03298356463267438	2	12	8.937881722031879E-4	9606	Homo sapiens	HIST1H2BM		R-HSA-5683735;R-HSA-69891
R-HSA-73854	RNA Polymerase I Promoter Clearance	2	87	0.005990910342927971	0.01580189777355434	0.03298356463267438	2	10	7.448234768359899E-4	9606	Homo sapiens	HIST1H2BM		R-HSA-73718;R-HSA-74986
R-HSA-5250941	Negative epigenetic regulation of rRNA expression	2	89	0.0061286324197768905	0.01649178231633719	0.03298356463267438	6	12	8.937881722031879E-4	9606	Homo sapiens	HIST1H2BM		R-HSA-427527;R-HSA-427514;R-HSA-5227490;R-HSA-433672;R-HSA-427528;R-HSA-427337
R-HSA-73864	RNA Polymerase I Transcription	2	89	0.0061286324197768905	0.01649178231633719	0.03298356463267438	2	14	0.0010427528675703858	9606	Homo sapiens	HIST1H2BM		R-HSA-73718;R-HSA-74986
R-HSA-1912408	Pre-NOTCH Transcription and Translation	2	89	0.0061286324197768905	0.01649178231633719	0.03298356463267438	3	28	0.0020855057351407717	9606	Homo sapiens	HIST1H2BM		R-HSA-9604834;R-HSA-9604831;R-HSA-9604829
R-HSA-9645723	Diseases of programmed cell death	2	89	0.0061286324197768905	0.01649178231633719	0.03298356463267438	1	27	0.0020110233874571725	9606	Homo sapiens	HIST1H2BM		R-HSA-9710490
R-HSA-977225	Amyloid fiber formation	2	89	0.0061286324197768905	0.01649178231633719	0.03298356463267438	1	33	0.0024579174735587664	9606	Homo sapiens	HIST1H2BM		R-HSA-977224
R-HSA-5693607	Processing of DNA double-strand break ends	2	90	0.006197493458201349	0.01684151408978607	0.03368302817957214	2	17	0.0012661999106211828	9606	Homo sapiens	HIST1H2BM		R-HSA-5684071;R-HSA-5684052
R-HSA-2559582	Senescence-Associated Secretory Phenotype (SASP)	2	91	0.006266354496625809	0.01719441913670028	0.03438883827340056	2	22	0.0016386116490391778	9606	Homo sapiens	HIST1H2BM		R-HSA-3788745;R-HSA-3788748
R-HSA-1500620	Meiosis	2	92	0.006335215535050269	0.017550482718764804	0.03510096543752961	8	15	0.0011172352152539848	9606	Homo sapiens	HIST1H2BM		R-HSA-912408;R-HSA-912458;R-HSA-912503;R-HSA-912470;R-HSA-912496;R-HSA-912467;R-HSA-1214188;R-HSA-912450
R-HSA-73884	Base Excision Repair	2	99	0.006817242804021485	0.020130138377706386	0.04026027675541277	6	105	0.007820646506777894	9606	Homo sapiens	HIST1H2BM		R-HSA-9629216;R-HSA-9629483;R-HSA-9629195;R-HSA-9629497;R-HSA-9629372;R-HSA-9629373
R-HSA-9609646	HCMV Infection	3	270	0.01859248037460405	0.02133296994295708	0.04266593988591416	8	31	0.0023089527781915684	9606	Homo sapiens	HIST1H2BM;VPS37A		R-HSA-9614816;R-HSA-9621073;R-HSA-9698928;R-HSA-9610954;R-HSA-9614810;R-HSA-9614811;R-HSA-9623096;R-HSA-9610942
R-HSA-9603381	Activated NTRK3 signals through PI3K	1	10	6.886103842445945E-4	0.02180194842758354	0.043143111277985646	5	5	3.7241173841799495E-4	9606	Homo sapiens	NTRK3		R-HSA-9603445;R-HSA-9603419;R-HSA-9603407;R-HSA-9603420;R-HSA-9603437
R-HSA-112313	Neurotransmitter uptake and metabolism In glial cells	1	10	6.886103842445945E-4	0.02180194842758354	0.043143111277985646	1	3	2.2344704305079697E-4	9606	Homo sapiens	GLUL		R-HSA-70606
R-HSA-210455	Astrocytic Glutamate-Glutamine Uptake And Metabolism	1	10	6.886103842445945E-4	0.02180194842758354	0.043143111277985646	1	3	2.2344704305079697E-4	9606	Homo sapiens	GLUL		R-HSA-70606
R-HSA-8939236	RUNX1 regulates transcription of genes involved in differentiation of HSCs	2	106	0.0072992700729927005	0.022858874214263136	0.043143111277985646	3	15	0.0011172352152539848	9606	Homo sapiens	HIST1H2BM		R-HSA-8865491;R-HSA-8865505;R-HSA-8865498
R-HSA-3214847	HATs acetylate histones	2	110	0.0075747142266905385	0.024483207583196664	0.043143111277985646	3	15	0.0011172352152539848	9606	Homo sapiens	HIST1H2BM		R-HSA-3662335;R-HSA-3697008;R-HSA-3318415
R-HSA-157579	Telomere Maintenance	2	111	0.007643575265114998	0.024896543446753294	0.043143111277985646	5	34	0.0025323998212423656	9606	Homo sapiens	HIST1H2BM		R-HSA-9670114;R-HSA-9670149;R-HSA-9670101;R-HSA-181450;R-HSA-176700
R-HSA-5688426	Deubiquitination	3	288	0.01983197906624432	0.025211647967813722	0.043143111277985646	3	77	0.005735140771637122	9606	Homo sapiens	RNF146;HIST1H2BM		R-HSA-5696960;R-HSA-5690080;R-HSA-3640872
R-HSA-1912422	Pre-NOTCH Expression and Processing	2	113	0.007781297341963917	0.025731821152266132	0.043143111277985646	3	38	0.0028303292119767616	9606	Homo sapiens	HIST1H2BM		R-HSA-9604834;R-HSA-9604831;R-HSA-9604829
R-HSA-2559580	Oxidative Stress Induced Senescence	2	114	0.007850158380388376	0.026153735440888948	0.043143111277985646	5	40	0.0029792939073439596	9606	Homo sapiens	HIST1H2BM		R-HSA-3229089;R-HSA-3222593;R-HSA-3223200;R-HSA-3240295;R-HSA-3229102
R-HSA-1474165	Reproduction	2	123	0.00846990772620851	0.030076772597116275	0.043143111277985646	8	24	0.0017875763444063757	9606	Homo sapiens	HIST1H2BM		R-HSA-912408;R-HSA-912458;R-HSA-912503;R-HSA-912470;R-HSA-912496;R-HSA-912467;R-HSA-1214188;R-HSA-912450
R-HSA-9034864	Activated NTRK3 signals through RAS	1	14	9.640545379424321E-4	0.030393175475164735	0.043143111277985646	4	4	2.9792939073439596E-4	9606	Homo sapiens	NTRK3		R-HSA-9034875;R-HSA-9036970;R-HSA-9034862;R-HSA-9036949
R-HSA-5693567	HDR through Homologous Recombination (HRR) or Single Strand Annealing (SSA)	2	124	0.00853876876463297	0.03052639690213821	0.043143111277985646	2	42	0.0031282586027111575	9606	Homo sapiens	HIST1H2BM		R-HSA-5684071;R-HSA-5684052
R-HSA-5693538	Homology Directed Repair	2	130	0.008951934995179727	0.033280322715741883	0.043143111277985646	2	50	0.0037241173841799495	9606	Homo sapiens	HIST1H2BM		R-HSA-5684071;R-HSA-5684052
R-HSA-68875	Mitotic Prophase	2	135	0.009296240187302025	0.03564738936878942	0.043143111277985646	8	34	0.0025323998212423656	9606	Homo sapiens	HIST1H2BM		R-HSA-2245218;R-HSA-2288097;R-HSA-2301205;R-HSA-2294580;R-HSA-2172678;R-HSA-2294600;R-HSA-2294574;R-HSA-2294590
R-HSA-195721	Signaling by WNT	3	332	0.022861864756920536	0.036198713787786385	0.043143111277985646	6	157	0.011693728586325041	9606	Homo sapiens	RNF146;HIST1H2BM		R-HSA-3364026;R-HSA-3640861;R-HSA-3640844;R-HSA-3640874;R-HSA-3640872;R-HSA-3451147
R-HSA-174490	Membrane binding and targetting of GAG proteins	1	17	0.0011706376532158104	0.03678858011985342	0.043143111277985646	2	4	2.9792939073439596E-4	9606	Homo sapiens	VPS37A		R-HSA-3149434;R-HSA-184269
R-HSA-73886	Chromosome Maintenance	2	138	0.009502823302575403	0.03709837893603274	0.043143111277985646	7	38	0.0028303292119767616	9606	Homo sapiens	HIST1H2BM		R-HSA-9670114;R-HSA-606287;R-HSA-9670149;R-HSA-9670101;R-HSA-606289;R-HSA-181450;R-HSA-176700
R-HSA-212165	Epigenetic regulation of gene expression	2	139	0.009571684340999862	0.03758709033589469	0.043143111277985646	20	34	0.0025323998212423656	9606	Homo sapiens	HIST1H2BM		R-HSA-5334097;R-HSA-427527;R-HSA-5334160;R-HSA-5334099;R-HSA-212263;R-HSA-5334164;R-HSA-5250938;R-HSA-5227490;R-HSA-212269;R-HSA-433672;R-HSA-427528;R-HSA-427336;R-HSA-427337;R-HSA-427383;R-HSA-5334179;R-HSA-5334151;R-HSA-5334152;R-HSA-427514;R-HSA-212222;R-HSA-212252
R-HSA-174495	Synthesis And Processing Of GAG, GAGPOL Polyproteins	1	18	0.00123949869164027	0.03891128615339323	0.043143111277985646	2	5	3.7241173841799495E-4	9606	Homo sapiens	VPS37A		R-HSA-3149434;R-HSA-184269
R-HSA-416700	Other semaphorin interactions	1	19	0.0013083597300647294	0.041029460084497815	0.043143111277985646	2	9	6.703411291523909E-4	9606	Homo sapiens	PLXND1		R-HSA-416690;R-HSA-416683
R-HSA-209931	Serotonin and melatonin biosynthesis	1	20	0.001377220768489189	0.043143111277985646	0.043143111277985646	1	4	2.9792939073439596E-4	9606	Homo sapiens	TRH		R-HSA-209828
R-HSA-388844	Receptor-type tyrosine-protein phosphatases	1	20	0.001377220768489189	0.043143111277985646	0.043143111277985646	1	6	4.4689408610159393E-4	9606	Homo sapiens	NTRK3		R-HSA-6798257
R-HSA-9018519	Estrogen-dependent gene expression	2	154	0.010604599917366755	0.04521112072033817	0.04521112072033817	14	66	0.004915834947117533	9606	Homo sapiens	HIST1H2BM		R-HSA-9009065;R-HSA-9011981;R-HSA-9011949;R-HSA-9011983;R-HSA-9011950;R-HSA-9012000;R-HSA-9009378;R-HSA-9011941;R-HSA-9011975;R-HSA-9009371;R-HSA-9011966;R-HSA-9011985;R-HSA-9011952;R-HSA-9011984
R-HSA-69481	G2/M Checkpoints	2	154	0.010604599917366755	0.04521112072033817	0.04521112072033817	2	24	0.0017875763444063757	9606	Homo sapiens	HIST1H2BM		R-HSA-5683735;R-HSA-69891
R-HSA-5693532	DNA Double-Strand Break Repair	2	168	0.011568654455309186	0.05279834858051402	0.05279834858051402	35	111	0.008267540592879487	9606	Homo sapiens	HIST1H2BM		R-HSA-5682967;R-HSA-5683735;R-HSA-69891;R-HSA-5684052;R-HSA-5682965;R-HSA-5683986;R-HSA-5693599;R-HSA-5682588;R-HSA-5686685;R-HSA-5683930;R-HSA-5682586;R-HSA-5683801;R-HSA-5682629;R-HSA-5683077;R-HSA-5693583;R-HSA-5683405;R-HSA-5686900;R-HSA-5686704;R-HSA-5682992;R-HSA-5693566;R-HSA-5683967;R-HSA-5683964;R-HSA-5683384;R-HSA-5683385;R-HSA-5682598;R-HSA-5682983;R-HSA-5684071;R-HSA-5693602;R-HSA-569…
R-HSA-9609523	Insertion of tail-anchored proteins into the endoplasmic reticulum membrane	1	25	0.001721525960611486	0.05364385264205618	0.05364385264205618	5	7	5.213764337851929E-4	9606	Homo sapiens	UBE2J2		R-HSA-9609921;R-HSA-9609860;R-HSA-9610442;R-HSA-9609899;R-HSA-9609917
R-HSA-9610379	HCMV Late Events	2	175	0.012050681724280402	0.05675220703996642	0.05675220703996642	3	19	0.0014151646059883808	9606	Homo sapiens	HIST1H2BM;VPS37A		R-HSA-9698928;R-HSA-9610954;R-HSA-9610942
R-HSA-9034015	Signaling by NTRK3 (TRKC)	1	27	0.001859248037460405	0.057812815703825016	0.057812815703825016	19	19	0.0014151646059883808	9606	Homo sapiens	NTRK3		R-HSA-9036970;R-HSA-9034796;R-HSA-9603445;R-HSA-9034862;R-HSA-9603419;R-HSA-9034016;R-HSA-9034855;R-HSA-9603420;R-HSA-9603548;R-HSA-9603554;R-HSA-9034875;R-HSA-9034714;R-HSA-9603719;R-HSA-9034814;R-HSA-9036949;R-HSA-9603534;R-HSA-9603598;R-HSA-9603407;R-HSA-9603437
R-HSA-175474	Assembly Of The HIV Virion	1	27	0.001859248037460405	0.057812815703825016	0.057812815703825016	2	16	0.0011917175629375838	9606	Homo sapiens	VPS37A		R-HSA-3149434;R-HSA-184269
R-HSA-5601884	PIWI-interacting RNA (piRNA) biogenesis	1	31	0.0021346921911582425	0.06609743340589946	0.06609743340589946	4	15	0.0011172352152539848	9606	Homo sapiens	MAEL		R-HSA-5629237;R-HSA-5601919;R-HSA-5601897;R-HSA-5601883
R-HSA-194315	Signaling by Rho GTPases	4	704	0.048478171050819446	0.06744982993525983	0.06744982993525983	12	201	0.014970951884403396	9606	Homo sapiens	HIST1H2BM;PLXND1;CDC42BPB		R-HSA-5625797;R-HSA-5625796;R-HSA-9018746;R-HSA-9696266;R-HSA-9017507;R-HSA-5625870;R-HSA-5625774;R-HSA-9013157;R-HSA-5625849;R-HSA-5625848;R-HSA-5625784;R-HSA-5625883
R-HSA-2559583	Cellular Senescence	2	200	0.013772207684891888	0.07167599025412374	0.07167599025412374	8	90	0.006703411291523909	9606	Homo sapiens	HIST1H2BM		R-HSA-3788745;R-HSA-3229089;R-HSA-3222593;R-HSA-3223200;R-HSA-3788748;R-HSA-3785711;R-HSA-3240295;R-HSA-3229102
R-HSA-9716542	Signaling by Rho GTPases, Miro GTPases and RHOBTB3	4	720	0.049579947665610795	0.07202082595335335	0.07202082595335335	12	210	0.01564129301355579	9606	Homo sapiens	HIST1H2BM;PLXND1;CDC42BPB		R-HSA-5625797;R-HSA-5625796;R-HSA-9018746;R-HSA-9696266;R-HSA-9017507;R-HSA-5625870;R-HSA-5625774;R-HSA-9013157;R-HSA-5625849;R-HSA-5625848;R-HSA-5625784;R-HSA-5625883
R-HSA-917729	Endosomal Sorting Complex Required For Transport (ESCRT)	1	35	0.0024101363448560805	0.07431146180233161	0.07431146180233161	2	4	2.9792939073439596E-4	9606	Homo sapiens	VPS37A		R-HSA-917730;R-HSA-917696
R-HSA-9615710	Late endosomal microautophagy	1	35	0.0024101363448560805	0.07431146180233161	0.07431146180233161	1	3	2.2344704305079697E-4	9606	Homo sapiens	VPS37A		R-HSA-9631065
R-HSA-162588	Budding and maturation of HIV virion	1	38	0.002616719460129459	0.08042600928225196	0.08042600928225196	2	4	2.9792939073439596E-4	9606	Homo sapiens	VPS37A		R-HSA-3159232;R-HSA-3159227
R-HSA-9609690	HCMV Early Events	2	215	0.01480512326125878	0.08118194442711124	0.08118194442711124	5	12	8.937881722031879E-4	9606	Homo sapiens	HIST1H2BM		R-HSA-9614816;R-HSA-9621073;R-HSA-9614810;R-HSA-9614811;R-HSA-9623096
R-HSA-2022928	HS-GAG biosynthesis	1	40	0.002754441536978378	0.0844806176143802	0.0844806176143802	1	14	0.0010427528675703858	9606	Homo sapiens	HS3ST1		R-HSA-2076383
R-HSA-8964539	Glutamate and glutamine metabolism	1	40	0.002754441536978378	0.0844806176143802	0.0844806176143802	1	14	0.0010427528675703858	9606	Homo sapiens	GLUL		R-HSA-70606
R-HSA-9696270	RND2 GTPase cycle	1	44	0.0030298856906762154	0.0925379417312201	0.0925379417312201	1	2	1.4896469536719798E-4	9606	Homo sapiens	PLXND1		R-HSA-9696266
R-HSA-6811438	Intra-Golgi traffic	1	48	0.003305329844374053	0.10052655182291226	0.10052655182291226	2	10	7.448234768359899E-4	9606	Homo sapiens	CYTH1		R-HSA-8847883;R-HSA-8847880
R-HSA-8939211	ESR-mediated signaling	2	256	0.017628425836661618	0.10896646343404948	0.10896646343404948	14	111	0.008267540592879487	9606	Homo sapiens	HIST1H2BM		R-HSA-9009065;R-HSA-9011981;R-HSA-9011949;R-HSA-9011983;R-HSA-9011950;R-HSA-9012000;R-HSA-9009378;R-HSA-9011941;R-HSA-9011975;R-HSA-9009371;R-HSA-9011966;R-HSA-9011985;R-HSA-9011952;R-HSA-9011984
R-HSA-4839726	Chromatin organization	2	256	0.017628425836661618	0.10896646343404948	0.10896646343404948	7	85	0.006330999553105914	9606	Homo sapiens	HIST1H2BM		R-HSA-3777129;R-HSA-3782637;R-HSA-3782655;R-HSA-3662335;R-HSA-3697008;R-HSA-3318415;R-HSA-3769447
R-HSA-3247509	Chromatin modifying enzymes	2	256	0.017628425836661618	0.10896646343404948	0.10896646343404948	7	85	0.006330999553105914	9606	Homo sapiens	HIST1H2BM		R-HSA-3777129;R-HSA-3782637;R-HSA-3782655;R-HSA-3662335;R-HSA-3697008;R-HSA-3318415;R-HSA-3769447
R-HSA-8878171	Transcriptional regulation by RUNX1	2	261	0.017972731028783915	0.11251356931935919	0.11251356931935919	23	132	0.009831669894235066	9606	Homo sapiens	HIST1H2BM		R-HSA-8936584;R-HSA-8936616;R-HSA-8937097;R-HSA-8937037;R-HSA-8936621;R-HSA-8865505;R-HSA-8936608;R-HSA-8936481;R-HSA-8936995;R-HSA-8937016;R-HSA-8937113;R-HSA-8937050;R-HSA-8935740;R-HSA-8865491;R-HSA-8936989;R-HSA-8937118;R-HSA-8937022;R-HSA-8935730;R-HSA-8936979;R-HSA-8935731;R-HSA-8936628;R-HSA-8865498;R-HSA-8936599
R-HSA-209776	Metabolism of amine-derived hormones	1	56	0.0038562181517697285	0.11629989442677069	0.11629989442677069	1	21	0.0015641293013555788	9606	Homo sapiens	TRH		R-HSA-209828
R-HSA-4641257	Degradation of AXIN	1	57	0.003925079190194188	0.11825261975703782	0.11825261975703782	3	8	5.958587814687919E-4	9606	Homo sapiens	RNF146		R-HSA-3640861;R-HSA-3640844;R-HSA-3640874
R-HSA-9013409	RHOJ GTPase cycle	1	59	0.004062801267043107	0.12214553784182136	0.12214553784182136	1	3	2.2344704305079697E-4	9606	Homo sapiens	CDC42BPB		R-HSA-9017507
R-HSA-69620	Cell Cycle Checkpoints	2	280	0.019281090758848644	0.1262644438527899	0.1262644438527899	2	56	0.004171011470281543	9606	Homo sapiens	HIST1H2BM		R-HSA-5683735;R-HSA-69891
R-HSA-9013406	RHOQ GTPase cycle	1	63	0.004338245420740945	0.12988148562027368	0.12988148562027368	1	5	3.7241173841799495E-4	9606	Homo sapiens	CDC42BPB		R-HSA-9018746
R-HSA-597592	Post-translational protein modification	6	1597	0.10997107836386173	0.13304329379985913	0.13304329379985913	10	526	0.03917771488157307	9606	Homo sapiens	RNF146;HIST1H2BM;KLHL3;UBE2J2		R-HSA-8943080;R-HSA-8956040;R-HSA-8955289;R-HSA-8955241;R-HSA-8943083;R-HSA-5696960;R-HSA-5690080;R-HSA-8942099;R-HSA-8942101;R-HSA-3640872
R-HSA-373755	Semaphorin interactions	1	70	0.004820272689712161	0.1432607669646837	0.1432607669646837	2	41	0.0030537762550275583	9606	Homo sapiens	PLXND1		R-HSA-416690;R-HSA-416683
R-HSA-8948751	Regulation of PTEN stability and activity	1	74	0.005095716843409998	0.15081636215712524	0.15081636215712524	1	13	9.682705198867869E-4	9606	Homo sapiens	RNF146		R-HSA-8948832
R-HSA-983168	Antigen processing: Ubiquitination & Proteasome degradation	2	315	0.021691227103704722	0.1525739119740882	0.1525739119740882	5	9	6.703411291523909E-4	9606	Homo sapiens	KLHL3;UBE2J2		R-HSA-983147;R-HSA-983157;R-HSA-983156;R-HSA-983140;R-HSA-983152
R-HSA-195258	RHO GTPase Effectors	2	326	0.022448698526373777	0.1610636380706011	0.1610636380706011	8	113	0.008416505288246685	9606	Homo sapiens	HIST1H2BM		R-HSA-5625797;R-HSA-5625796;R-HSA-5625870;R-HSA-5625774;R-HSA-5625849;R-HSA-5625848;R-HSA-5625784;R-HSA-5625883
R-HSA-1638091	Heparan sulfate/heparin (HS-GAG) metabolism	1	88	0.006059771381352431	0.17675596370799984	0.17675596370799984	1	33	0.0024579174735587664	9606	Homo sapiens	HS3ST1		R-HSA-2076383
R-HSA-6794362	Protein-protein interactions at synapses	1	93	0.006404076573474728	0.18583274456088616	0.18583274456088616	1	33	0.0024579174735587664	9606	Homo sapiens	NTRK3		R-HSA-6798257
R-HSA-73894	DNA Repair	2	369	0.025409723178625533	0.19503075757384236	0.19503075757384236	41	332	0.024728139430954865	9606	Homo sapiens	HIST1H2BM		R-HSA-5682967;R-HSA-5683735;R-HSA-69891;R-HSA-5684052;R-HSA-5682965;R-HSA-5683986;R-HSA-5693599;R-HSA-5682588;R-HSA-5686685;R-HSA-5683930;R-HSA-5682586;R-HSA-5683801;R-HSA-5682629;R-HSA-5683077;R-HSA-5693583;R-HSA-9629195;R-HSA-5683405;R-HSA-5686900;R-HSA-5686704;R-HSA-5682992;R-HSA-5693566;R-HSA-5683967;R-HSA-5683964;R-HSA-9629497;R-HSA-5683384;R-HSA-9629372;R-HSA-5683385;R-HSA-9629373;R-HSA-568…
R-HSA-9006931	Signaling by Nuclear Receptors	2	384	0.026442638754992424	0.20711009176900552	0.20711009176900552	14	192	0.014300610755251006	9606	Homo sapiens	HIST1H2BM		R-HSA-9009065;R-HSA-9011981;R-HSA-9011949;R-HSA-9011983;R-HSA-9011950;R-HSA-9012000;R-HSA-9009378;R-HSA-9011941;R-HSA-9011975;R-HSA-9009371;R-HSA-9011966;R-HSA-9011985;R-HSA-9011952;R-HSA-9011984
R-HSA-68886	M Phase	2	416	0.028646191984575128	0.23315039292854145	0.23315039292854145	8	91	0.006777893639207508	9606	Homo sapiens	HIST1H2BM		R-HSA-2245218;R-HSA-2288097;R-HSA-2301205;R-HSA-2294580;R-HSA-2172678;R-HSA-2294600;R-HSA-2294574;R-HSA-2294590
R-HSA-9012999	RHO GTPase cycle	2	452	0.031125189367855667	0.26271764563647015	0.26271764563647015	4	89	0.00662892894384031	9606	Homo sapiens	PLXND1;CDC42BPB		R-HSA-9018746;R-HSA-9696266;R-HSA-9017507;R-HSA-9013157
R-HSA-983169	Class I MHC mediated antigen processing & presentation	2	473	0.032571271174769316	0.2800179854293774	0.2800179854293774	5	48	0.0035751526888127515	9606	Homo sapiens	KLHL3;UBE2J2		R-HSA-983147;R-HSA-983157;R-HSA-983156;R-HSA-983140;R-HSA-983152
R-HSA-112316	Neuronal System	2	487	0.03353532571271175	0.29154955024690454	0.29154955024690454	2	216	0.01608818709965738	9606	Homo sapiens	NTRK3;GLUL		R-HSA-6798257;R-HSA-70606
R-HSA-1266738	Developmental Biology	4	1262	0.08690263049166781	0.30138264074123555	0.30138264074123555	34	556	0.04141218531208104	9606	Homo sapiens	HIST1H2BM;PLXND1;CTCF		R-HSA-5617877;R-HSA-5617492;R-HSA-5617431;R-HSA-5621010;R-HSA-5617874;R-HSA-6810159;R-HSA-6810158;R-HSA-5617887;R-HSA-5617862;R-HSA-6810161;R-HSA-5617859;R-HSA-5617676;R-HSA-5617484;R-HSA-5693644;R-HSA-5617486;R-HSA-5617672;R-HSA-5617483;R-HSA-5617867;R-HSA-5621002;R-HSA-5617866;R-HSA-5617462;R-HSA-8865505;R-HSA-5617650;R-HSA-5617661;R-HSA-5617471;R-HSA-416683;R-HSA-5617445;R-HSA-416690;R-HSA-561…
R-HSA-9013148	CDC42 GTPase cycle	1	163	0.011224349263186889	0.30316746650019066	0.30316746650019066	1	6	4.4689408610159393E-4	9606	Homo sapiens	CDC42BPB		R-HSA-9013157
R-HSA-162599	Late Phase of HIV Life Cycle	1	164	0.011293210301611348	0.30471872963015967	0.30471872963015967	4	78	0.005809623119320721	9606	Homo sapiens	VPS37A		R-HSA-3159232;R-HSA-3149434;R-HSA-3159227;R-HSA-184269
R-HSA-166520	Signaling by NTRKs	1	166	0.011430932378460268	0.3078112258322817	0.3078112258322817	19	164	0.012215105020110233	9606	Homo sapiens	NTRK3		R-HSA-9036970;R-HSA-9034796;R-HSA-9603445;R-HSA-9034862;R-HSA-9603419;R-HSA-9034016;R-HSA-9034855;R-HSA-9603420;R-HSA-9603548;R-HSA-9603554;R-HSA-9034875;R-HSA-9034714;R-HSA-9603719;R-HSA-9034814;R-HSA-9036949;R-HSA-9603534;R-HSA-9603598;R-HSA-9603407;R-HSA-9603437
R-HSA-9612973	Autophagy	1	166	0.011430932378460268	0.3078112258322817	0.3078112258322817	1	108	0.00804409354982869	9606	Homo sapiens	VPS37A		R-HSA-9631065
R-HSA-9609507	Protein localization	1	170	0.011706376532158105	0.3139562930506514	0.3139562930506514	5	53	0.003947564427230746	9606	Homo sapiens	UBE2J2		R-HSA-9609921;R-HSA-9609860;R-HSA-9610442;R-HSA-9609899;R-HSA-9609917
R-HSA-6807070	PTEN Regulation	1	171	0.011775237570582565	0.31548428257881456	0.31548428257881456	1	56	0.004171011470281543	9606	Homo sapiens	RNF146		R-HSA-8948832
R-HSA-162582	Signal Transduction	8	2974	0.2047927282743424	0.32641500915014776	0.32641500915014776	61	2402	0.17890659913600476	9606	Homo sapiens	RNF146;HIST1H2BM;PLXND1;NTRK3;TRH;CDC42BPB		R-HSA-9021451;R-HSA-749448;R-HSA-9021450;R-HSA-9011981;R-HSA-9011983;R-HSA-749452;R-HSA-3364026;R-HSA-9011975;R-HSA-5625797;R-HSA-5625796;R-HSA-9603719;R-HSA-9011985;R-HSA-9011984;R-HSA-9696266;R-HSA-9036949;R-HSA-9603598;R-HSA-3640874;R-HSA-3640872;R-HSA-9009065;R-HSA-9036970;R-HSA-9034796;R-HSA-9012000;R-HSA-9034016;R-HSA-3640861;R-HSA-9017507;R-HSA-9013157;R-HSA-5625849;R-HSA-379048;R-HSA-5625…
R-HSA-162587	HIV Life Cycle	1	179	0.01232612587797824	0.32759008016001023	0.32759008016001023	4	117	0.008714434678981081	9606	Homo sapiens	VPS37A		R-HSA-3159232;R-HSA-3149434;R-HSA-3159227;R-HSA-184269
R-HSA-1630316	Glycosaminoglycan metabolism	1	182	0.012532708993251618	0.3320760673250165	0.3320760673250165	1	88	0.006554446596156711	9606	Homo sapiens	HS3ST1		R-HSA-2076383
R-HSA-375276	Peptide ligand-binding receptors	1	203	0.013978790800165267	0.362676087963677	0.362676087963677	1	76	0.005660658423953523	9606	Homo sapiens	TRH		R-HSA-444498
R-HSA-69278	Cell Cycle, Mitotic	2	596	0.041041178900977825	0.38018811914385253	0.38018811914385253	8	350	0.026068821689259645	9606	Homo sapiens	HIST1H2BM		R-HSA-2245218;R-HSA-2288097;R-HSA-2301205;R-HSA-2294580;R-HSA-2172678;R-HSA-2294600;R-HSA-2294574;R-HSA-2294590
R-HSA-6811442	Intra-Golgi and retrograde Golgi-to-ER traffic	1	218	0.015011706376532158	0.38369710328874695	0.38369710328874695	2	48	0.0035751526888127515	9606	Homo sapiens	CYTH1		R-HSA-8847883;R-HSA-8847880
R-HSA-392499	Metabolism of proteins	6	2334	0.16072166368268834	0.41098893581829854	0.41098893581829854	11	892	0.0664382541337703	9606	Homo sapiens	RNF146;HIST1H2BM;KLHL3;UBE2J2		R-HSA-8943080;R-HSA-8956040;R-HSA-8955289;R-HSA-8955241;R-HSA-8943083;R-HSA-977224;R-HSA-5696960;R-HSA-5690080;R-HSA-8942099;R-HSA-8942101;R-HSA-3640872
R-HSA-8951664	Neddylation	1	241	0.016595510260294724	0.414630654761834	0.414630654761834	3	31	0.0023089527781915684	9606	Homo sapiens	KLHL3		R-HSA-8956040;R-HSA-8955289;R-HSA-8955241
R-HSA-71291	Metabolism of amino acids and derivatives	2	661	0.04551714639856769	0.431127479576459	0.431127479576459	2	285	0.02122746908982571	9606	Homo sapiens	TRH;GLUL		R-HSA-209828;R-HSA-70606
R-HSA-199991	Membrane Trafficking	2	665	0.045792590552265526	0.4341978842487406	0.4341978842487406	4	219	0.016311634142708177	9606	Homo sapiens	VPS37A;CYTH1		R-HSA-917730;R-HSA-8847883;R-HSA-917696;R-HSA-8847880
R-HSA-162906	HIV Infection	1	264	0.018179314144057292	0.4440577318602791	0.4440577318602791	4	160	0.011917175629375838	9606	Homo sapiens	VPS37A		R-HSA-3159232;R-HSA-3149434;R-HSA-3159227;R-HSA-184269
R-HSA-416476	G alpha (q) signalling events	1	283	0.019487673874122022	0.46728142124954164	0.46728142124954164	3	35	0.0026068821689259644	9606	Homo sapiens	TRH		R-HSA-749448;R-HSA-749452;R-HSA-379048
R-HSA-1640170	Cell Cycle	2	734	0.05054400220355323	0.485810762242909	0.485810762242909	25	449	0.033442574109935945	9606	Homo sapiens	HIST1H2BM		R-HSA-2245218;R-HSA-5683735;R-HSA-69891;R-HSA-2288097;R-HSA-606287;R-HSA-9670101;R-HSA-912458;R-HSA-181450;R-HSA-2294574;R-HSA-912450;R-HSA-912408;R-HSA-9670149;R-HSA-2294580;R-HSA-606289;R-HSA-912470;R-HSA-2294590;R-HSA-912467;R-HSA-2172678;R-HSA-2294600;R-HSA-9670114;R-HSA-2301205;R-HSA-912503;R-HSA-912496;R-HSA-176700;R-HSA-1214188
R-HSA-1257604	PIP3 activates AKT signaling	1	319	0.02196667125740256	0.5087337285929234	0.5087337285929234	1	86	0.006405481900789513	9606	Homo sapiens	RNF146		R-HSA-8948832
R-HSA-112315	Transmission across Chemical Synapses	1	341	0.023481614102740668	0.5325086416902021	0.5325086416902021	1	163	0.012140622672426635	9606	Homo sapiens	GLUL		R-HSA-70606
R-HSA-2262752	Cellular responses to stress	2	811	0.05584630216223661	0.5400794886535464	0.5400794886535464	8	289	0.021525398480560107	9606	Homo sapiens	HIST1H2BM		R-HSA-3788745;R-HSA-3229089;R-HSA-3222593;R-HSA-3223200;R-HSA-3788748;R-HSA-3785711;R-HSA-3240295;R-HSA-3229102
R-HSA-5653656	Vesicle-mediated transport	2	824	0.05674149566175458	0.5488695234139177	0.5488695234139177	4	252	0.018769551616266946	9606	Homo sapiens	VPS37A;CYTH1		R-HSA-917730;R-HSA-8847883;R-HSA-917696;R-HSA-8847880
R-HSA-8953897	Cellular responses to external stimuli	2	829	0.05708580085387688	0.552220837753704	0.552220837753704	8	320	0.023834351258751676	9606	Homo sapiens	HIST1H2BM		R-HSA-3788745;R-HSA-3229089;R-HSA-3222593;R-HSA-3223200;R-HSA-3788748;R-HSA-3785711;R-HSA-3240295;R-HSA-3229102
R-HSA-9006925	Intracellular signaling by second messengers	1	366	0.025203140063352156	0.5581733689065735	0.5581733689065735	1	114	0.008490987635930284	9606	Homo sapiens	RNF146		R-HSA-8948832
R-HSA-5663205	Infectious disease	3	1343	0.09248037460404902	0.5782454651813729	0.5782454651813729	12	750	0.05586176076269924	9606	Homo sapiens	HIST1H2BM;VPS37A		R-HSA-3159232;R-HSA-9614816;R-HSA-9621073;R-HSA-9698928;R-HSA-9610954;R-HSA-9614810;R-HSA-9614811;R-HSA-3149434;R-HSA-9623096;R-HSA-3159227;R-HSA-9610942;R-HSA-184269
R-HSA-373076	Class A/1 (Rhodopsin-like receptors)	1	412	0.02837074783087729	0.6018757764747437	0.6018757764747437	1	158	0.01176821093400864	9606	Homo sapiens	TRH		R-HSA-444498
R-HSA-71387	Metabolism of carbohydrates	1	456	0.031400633521553506	0.6397418777871622	0.6397418777871622	1	243	0.018099210487114555	9606	Homo sapiens	HS3ST1		R-HSA-2076383
R-HSA-1280218	Adaptive Immune System	2	1004	0.06913648257815729	0.6589307283473957	0.6589307283473957	5	264	0.01966333978847013	9606	Homo sapiens	KLHL3;UBE2J2		R-HSA-983147;R-HSA-983157;R-HSA-983156;R-HSA-983140;R-HSA-983152
R-HSA-422475	Axon guidance	1	584	0.040214846439884315	0.7311135679289711	0.7311135679289711	2	298	0.0221957396097125	9606	Homo sapiens	PLXND1		R-HSA-416690;R-HSA-416683
R-HSA-9006934	Signaling by Receptor Tyrosine Kinases	1	593	0.04083459578570445	0.7366143007557263	0.7366143007557263	19	704	0.05243557276925369	9606	Homo sapiens	NTRK3		R-HSA-9036970;R-HSA-9034796;R-HSA-9603445;R-HSA-9034862;R-HSA-9603419;R-HSA-9034016;R-HSA-9034855;R-HSA-9603420;R-HSA-9603548;R-HSA-9603554;R-HSA-9034875;R-HSA-9034714;R-HSA-9603719;R-HSA-9034814;R-HSA-9036949;R-HSA-9603534;R-HSA-9603598;R-HSA-9603407;R-HSA-9603437
R-HSA-500792	GPCR ligand binding	1	602	0.041454345131524586	0.7420059493072987	0.7420059493072987	1	185	0.013779234321465812	9606	Homo sapiens	TRH		R-HSA-444498
R-HSA-9675108	Nervous system development	1	620	0.04269384382316485	0.7524703338569942	0.7524703338569942	2	324	0.02413228064948607	9606	Homo sapiens	PLXND1		R-HSA-416690;R-HSA-416683
R-HSA-74160	Gene expression (Transcription)	3	1855	0.12773722627737227	0.7941638032335017	0.7941638032335017	50	1000	0.07448234768359899	9606	Homo sapiens	HIST1H2BM;MAEL		R-HSA-8936584;R-HSA-5334097;R-HSA-8937097;R-HSA-427527;R-HSA-5334099;R-HSA-5601883;R-HSA-433672;R-HSA-427528;R-HSA-8937113;R-HSA-8936989;R-HSA-8937118;R-HSA-8936979;R-HSA-8936599;R-HSA-212252;R-HSA-8936616;R-HSA-5578742;R-HSA-212263;R-HSA-8936621;R-HSA-8936608;R-HSA-8936481;R-HSA-5601919;R-HSA-5250938;R-HSA-8936995;R-HSA-5227490;R-HSA-212269;R-HSA-8937016;R-HSA-8935740;R-HSA-8937022;R-HSA-8935730…
R-HSA-388396	GPCR downstream signalling	1	781	0.053780471009502825	0.8294934644751861	0.8294934644751861	3	168	0.01251303441084463	9606	Homo sapiens	TRH		R-HSA-749448;R-HSA-749452;R-HSA-379048
R-HSA-372790	Signaling by GPCR	1	860	0.05922049304503512	0.85822124626815	0.85822124626815	4	353	0.026292268732310442	9606	Homo sapiens	TRH		R-HSA-749448;R-HSA-444498;R-HSA-749452;R-HSA-379048
R-HSA-212436	Generic Transcription Pathway	2	1555	0.10707891475003443	0.8709869875666368	0.8709869875666368	23	824	0.06137345449128557	9606	Homo sapiens	HIST1H2BM		R-HSA-8936584;R-HSA-8936616;R-HSA-8937097;R-HSA-8937037;R-HSA-8936621;R-HSA-8865505;R-HSA-8936608;R-HSA-8936481;R-HSA-8936995;R-HSA-8937016;R-HSA-8937113;R-HSA-8937050;R-HSA-8935740;R-HSA-8865491;R-HSA-8936989;R-HSA-8937118;R-HSA-8937022;R-HSA-8935730;R-HSA-8936979;R-HSA-8935731;R-HSA-8936628;R-HSA-8865498;R-HSA-8936599
R-HSA-73857	RNA Polymerase II Transcription	2	1694	0.1166505990910343	0.9012835011959164	0.9012835011959164	23	885	0.06591687769998511	9606	Homo sapiens	HIST1H2BM		R-HSA-8936584;R-HSA-8936616;R-HSA-8937097;R-HSA-8937037;R-HSA-8936621;R-HSA-8865505;R-HSA-8936608;R-HSA-8936481;R-HSA-8936995;R-HSA-8937016;R-HSA-8937113;R-HSA-8937050;R-HSA-8935740;R-HSA-8865491;R-HSA-8936989;R-HSA-8937118;R-HSA-8937022;R-HSA-8935730;R-HSA-8936979;R-HSA-8935731;R-HSA-8936628;R-HSA-8865498;R-HSA-8936599
R-HSA-1643685	Disease	3	2360	0.16251205068172428	0.9112068828368809	0.9112068828368809	13	1591	0.118501415164606	9606	Homo sapiens	HIST1H2BM;VPS37A		R-HSA-9621073;R-HSA-9698928;R-HSA-9614810;R-HSA-9614811;R-HSA-3149434;R-HSA-9623096;R-HSA-3159227;R-HSA-9610942;R-HSA-9710490;R-HSA-184269;R-HSA-3159232;R-HSA-9614816;R-HSA-9610954
R-HSA-168256	Immune System	2	2681	0.18461644401597577	0.9879831507975766	0.9879831507975766	5	1621	0.12073588559511396	9606	Homo sapiens	KLHL3;UBE2J2		R-HSA-983147;R-HSA-983157;R-HSA-983156;R-HSA-983140;R-HSA-983152
R-HSA-1430728	Metabolism	3	3634	0.2502410136344856	0.9933451839382426	0.9933451839382426	3	2247	0.1673618352450469	9606	Homo sapiens	TRH;GLUL;HS3ST1		R-HSA-2076383;R-HSA-209828;R-HSA-70606
